# Identification of a targetable ST2-expressing fibroblast subset driving Peutz-Jeghers syndrome polyposis

**DOI:** 10.1101/2023.11.29.568817

**Authors:** Eva Domènech-Moreno, Wei-Wen Lim, Anders Brandt, Toni T Lemmetyinen, Emma W Viitala, Tomi P Mäkelä, Stuart A Cook, Saara Ollila

**Affiliations:** HiLIFE-Helsinki Institute of Life Science, University of Helsinki, Helsinki, Finland; iCAN Digital Precision Cancer Medicine Flagship, University of Helsinki, Helsinki, Finland; National Heart Research Institute Singapore, National Heart Centre Singapore, 169609, Singapore; Cardiovascular and Metabolic Disorders Program, Duke-National University of Singapore Medical School; MRC-London Institute of Medical Sciences, Hammersmith Hospital Campus, London, UK; Translational Cancer Medicine Program, University of Helsinki, Helsinki, Finland

## Abstract

Peutz-Jeghers syndrome (PJS) is associated with early-onset and recurring gastrointestinal hamartomatous polyposis caused by hereditary inactivating mutations in the tumor suppressor gene LKB1 (STK11). Due to lack of efficient prophylactic therapies PJS patients require regular surgical interventions and have an increased risk of cancer. LKB1-deficient fibroblasts have been identified as drivers of polyposis, but a safely druggable target remains to be identified. Here we investigate tumorigenic mechanisms in PJS polyps using single-cell RNA sequencing of predisposed and tumor tissue and identified a ST2-expressing crypt top fibroblast (CTF) cluster enriched in polyps. The relevance of CTFs was supported by the fast polyposis following deletion of Lkb1 in CTFs. The transcriptional signature characterizing the ST2+ fibroblasts (ST2-CTFs) was enriched in inflammation-associated fibroblasts, and PJS polyposis was exacerbated by inflammation. Cell-cell communication analysis identified the ST2-CTF signature gene interleukin 11 (IL-11) as an upstream regulator of the ST2-CTFs, and consistently, reprogramming toward ST2 fibroblasts in vitro was dependent on IL-11. Importantly, a neutralizing IL-11 antibody efficiently reduced the tumor burden in a PJS mouse model. In summary, our results reveal ST2+ tumorigenic fibroblasts as drivers of PJS polyposis and identify IL-11 as the key mediator and a potential therapeutic target in PJS.
