## Supplemental Table 1 for "Identification of a targetable ST2-expressing fibroblast subset driving Peutz-Jeghers syndrome polyposis"

### Sheet: Sigantures
ST2 Signature	Lkb1AdCrevsGfp_UP
IL1RL1	CCL11
IL11	KCNJ8
SLPI	MCPT8
PLAU	THBD
STC1	IL13RA2
NRG1	SPON2
CXCL14	RAMP3
EREG	CCL7
TM4SF1	CEBPD
FGF7	IL11
IGFBP3	BDKRB1
PTGS2	S100A8
INHBA	GREM1
CST3	ZBP1
TGFBI	MGST1
CAR2	FGF7
BMP2	IL1RL1
TPM1	CCL20
SERPINE2	PF4
RGS10	CALCA
TMEM176B	IGFBP5
LRRC8C	CASP4
SMOX	GZME
TMEM176A	LUM
LAMA5	FPR1
	PDE4B
	DNMT3L
	CREM
	IL6
	CCL3
	STC1
	DIO2
	GBP3
	MMP10
	CEBPB
	CD55
	NR4A2
	PDGFRA
	RBP1
	TNC
	PTGS1
	TRBC2
	SMIM3
	TGFBI
	LCN2
	CYP7B1
	VDR
	ARRDC3
	RGS10
	CXCL16
	SOD3
	NEURL1A
	SPTSSB
	IRF7
	FIBIN
	RSPO3
	SOX4
	OSMR
	PLA2G7
	RASL11A
	PTGS2OS2
	CTLA2A
	MMP3
	LAT2
	SFRP1
	SLIT3
	HGF
	CD52
	LYZ2
	VCAN
	FST
	IL13RA1
	ANGPT1
	ALDH1A2
	DBIL5
	CCL2
	TUBA8
	BRWD3
	PCSK5
	AW112010
	PLAU
	LY6A
	CLEC4E
	SOCS3
	MMP13
	GSTT1
	BRINP3
	SH3BGRL2
	PTX3
	RBM47
	ANKRD55
	LRRTM2
	SERPINE2
	PEX11A
	FCGR3
	CRABP1
	ITGB3
	TNFAIP6
	ACOT1
	IIGP1
	SPP1
	EPS8
	SRXN1
	TRIB2
	MFAP2
	VWA1
	GPX3
	SCARB2
	ZBTB43
	MPZL2
	RNF167
	IL33
	TNIP3
	LGI2
	SMOC1
	ERRFI1
	CLMP
	PENK
	AB124611
	MMP8
	IL20RA
	BCL3
	TMEM178
	RNF149
	AREG
	CCL6
	NR4A3
	DCN
	CD300LD
	DOCK4
	PDE3B
	CAR8
	SPINK2
	SREK1
	COLEC12
	NR4A1
	PRKDC
	CSTA2
	SLC43A3
	GBE1
	PNP2
	RIN2
	GZMD
	ZDHHC1
	DOP1A
	OCIAD2
	USP2
	CXCL5
	EREG
	FGF10
	KCNE4
	TRMT10B
	HBP1
	PNPLA8
	GCH1
	BTC
	PSME2
	RESF1
	ARHGAP42
	TNFSF15
	MED9OS
	NOD1
	TMEM176A
	PDE8B
	PSMB8
	HDHD5
	PLEKHA5
	KCNK10
	PLD4
	IGFBP4
	ROR2
	SLC35G2
	ANKZF1
	SLC16A4
	WWP2
	TGFBR3
	SEPTIN4
	RGS2
	TNFAIP8L2
	CD69
	SERPINB1A
	BMT2
	ID1
	PDE1A
	SYT13
	CPZ
	MFAP3L
	TMC6
	FCRLS
	TGFBR1
	TCIM
	MTURN
	TMEM189
	PLAT
	LDHB
	AHCYL2
	DHRS4
	PELI1
	BBS12
	PTGER2
	JADE1
	METTL17
	TMEM45A
	TUSC2
	AOAH
	CCL12
	CRPPA
	PLSCR4
	MAML3
	TIMELESS
	HS3ST1
	CCL9
	LRRC17
	SYT11
	NMI
	TFEC
	LPXN
	PIK3IP1
	MTTP
	CD53
	BMPER
	R3HCC1L
	TCF4
	BTG2
	CTSO
	H2-Q2
	ZFP157
	AA467197
	YPEL3
	SGK1
	IFITM3
	ZFP1
	PRRX1
	ZFP628
	SETD5
	VEGFA
	BNIP3
	COQ4
	COL3A1
	JADE2
	SMOX
	CD14
	TSSK6
	PHIP
	NLRP3
	BEND6
	CCDC28A
	DHX32
	D2HGDH
	VWC2
	SNX10
	PTGES
	ARHGAP28
	MSI2
	PRDX5
	G0S2
	VAT1L
	NPRL2
	CASTOR2
